# Genomic context tunes sequence-encoded RNA processing

**DOI:** 10.64898/2026.10.29.762830

**Authors:** Mathias Nielsen, Artyom Tyukaev, Lidia Garkul, Igor Ulitsky

## Abstract

Sequence and genomic position jointly determine RNA processing, but at native loci the two are difficult to separate. Here, we uncoupled them by integrating RNA-processing elements into endogenous transcription units at tens of thousands of mapped positions and different elements at shared positions. Genomic position dominated RNA production levels but differentially influenced RNA processing events. A cryptic polyadenylation site, used natively only upon U1 inhibition, was rarely used ectopically. In contrast, introns partially retained at their native loci remained so across thousands of ectopic positions, with a substantial fraction of transcripts reaching the cytoplasm unspliced. SON depletion reduced splicing of two such introns, preferentially near speckles. Chromatin state, GC content, and speckle proximity tuned this behavior without overriding it, and in opposite directions: speckle proximity improved the splicing of one intron and reduced that of another. Specialized introns are therefore portable modules carrying their own processing information.
