## Supplementary material for "Genomic context tunes sequence-encoded RNA processing": Table S8

### Sheet: List of primers
Name	Primer sequence 5' -> 3'	Comments
Primers for cloning
Forward Barcoding	GGGATAGGATCCNNNNNNNNNNNNNNNNNNGGTGGCTCTGGTACCGAGTTGAAC		For insertion of 18 bp barcode
Reverse Barcoding	GTTGTCGAATTCCAGGTGAGCCAG	For single-exon TRIP
Barcoding_TRIPintron_R	CAGGATGacgcgtCACGTGC	For intronTRIP
Primers for single exon TRIP
PB-outer-F2	TTTTACGCATGATTATCTTTAACGTACGTC		Mapping
mNG11_R2	CATGTCCGTAAATGCTTTCTGC	Used for RT for all amplicons
Adaptor_INVPCR_F	GTGACTGGAGTTCAGACGTGTGCTCTTCCGATCTcgggttaGTACGTCACAATATGATTATCTTTCTAG
Adaptor_mNG11_R	ACACTCTTTCCCTACACGACGCTCTTCCGATCTHNHNAGAAGTTCAACTCGGTACCAGAGC
Adaptor_Total_F	GTGACTGGAGTTCAGACGTGTGCTCTTCCGATCTcgggttaGCTGCTGGTGGTCTACCC		Expression
Adaptor_mNG11_R2	ACACTCTTTCCCTACACGACGCTCTTCCGATCTHNHNACATGTCCGTAAATGCTTTCTGC
Adaptor_Intron_F	GTGACTGGAGTTCAGACGTGTGCTCTTCCGATCTcgggttagataggcactgactctctctgc	Used with Adaptor_mNG11_R	Normalisation
5'ss_3'Intron_R	CCTAGGGCCGCGCAGCG	RT primer in the regular reporter intron	RT primers for Fig. 3 and Fig S2
CPA_upstream_R	CCTCCACGTAGCGTTTCACG	RT primer upstream of the PCPA site in the PCPA reporter
CPA_Downstream_R	CAACTTTGCTGCTCCCAAGC	RT primer downsream of the PCPA site in the PCPA reporter
Adaptor_Nonspliced_F	GTGACTGGAGTTCAGACGTGTGCTCTTCCGATCTcgggttaCTCTTGGGTTTCTGATAGGCAC	Amplicon from the 5' ß-Globin intron	5'intron in Fig S2
Primers for Reporter-host mapping
TIF_RT	TAGTTCAGTCTTCAGTACCTCGTGATCTTTTTTTTTTTTTTTTVN	RT primer	3'Reporter-host mapping
TRIP-specific_2_F	TCTTTGAGTCCTTTGGGGATAGA	Forward primer for making ds-cDNA
TIF2-Rv	TAGTTCAGTCTTCAGTACCTCGT	Reverse primer for making ds-cDNA
TRIP_HBB_Exon2_INVPCR_1	TGGCTCACCTGGAATTCGAC	Used with Adaptor mNG11_R2 for 1st inverse PCR
Adaptor_cDNA_INVPCR_2_F	GTGACTGGAGTTCAGACGTGTGCTCTTCCGATCTCGGGTTAGACAAGCTGCACGTGGACC	Used with Adaptor Adaptor_mNG11_R for 2nd inverse PCR
5TIF_Adaptor	GACGTCCCGGCTTCCGATCTrNrNrWrNrNrWrNrN	DNA-RNA Adaptor	5'Reporter-host mapping
5TIf_F	GACGTCCCGGCTTCCGATC	Forward primer for making ds cDNA
MspI_MNO148_R	GTCACACCGGCAACTCGGTACCAGAGCCAC	Reverse primer for making ds cDNA
5Map_PCR1_F	GAGGTTCTTTGAGTCCTTTGG
5Map_PCR1_R	TCCAtGGGTAGACCACCAG
5Map_PCR2_F	GTGACTGGAGTTCAGACGTGTGCTCTTCCGATCTcgggttaTTGAGTCCTTTGGGGATAGATC
5Map_PCR2_R	ACACTCTTTCCCTACACGACGCTCTTCCGATCTHNHNAGGGTAGACCACCAGCAGC	Also for intronTRIP
5Map_Intron_PCR1_R	CCAAAGGACTCAAAGAACCTC		5'Reporter-host mapping IntronTRIP
Primers for IntronTRIP	GTGACTGGAGTTCAGACGTGTGCTCTTCCGATCTcgggttaACCCTGGACCTCAGCAAGC	Used with Adaptor_mNG11_R	Expression and Nomalisation
Adaptor_NBEAL2_Total_F	GTGACTGGAGTTCAGACGTGTGCTCTTCCGATCTcgggttaAGTACCCTGTGTTCCCCTGG		Spliced
Adaptor_NBEAL2_Spliced_F	GTGACTGGAGTTCAGACGTGTGCTCTTCCGATCTcgggttaCTTCTTGAGGGTGTGGGCAG		Unspliced
Adaptor_NBEAL2_unSpliced_F	GTGACTGGAGTTCAGACGTGTGCTCTTCCGATCTcgggttaGAGAGCTGAATGAGATGAGGAC		Expression and Nomalisation
Adaptor_TONSL_Total_Norm_F	GTGACTGGAGTTCAGACGTGTGCTCTTCCGATCTcgggttaAGC TGG AGG GGA CAC TGG		Spliced
Adapor_TONSL_Spliced	GTGACTGGAGTTCAGACGTGTGCTCTTCCGATCTcgggttaccatgtggggaggaagtgg		Unspliced
Adaptor_TONSL_UNS_F	GTGACTGGAGTTCAGACGTGTGCTCTTCCGATCTcgggttaTCCTGAAGCTCCTCATGGAGC		Expression and Nomalisation
Adaptor_USP21_Total_Norm_F	GTGACTGGAGTTCAGACGTGTGCTCTTCCGATCTcgggttaCTT CTC TGG ATA CAG CCA GC		Spliced
Adapor_USP21_Spliced	GTGACTGGAGTTCAGACGTGTGCTCTTCCGATCTcgggttaACT AGG AGA GGA GTC AGT TGC		Unspliced
Adaptor_USP21_UNS_F	GTGACTGGAGTTCAGACGTGTGCTCTTCCGATCTcgggttaACA ACT TCC CCG GCA CGT C		Expression and Nomalisation
Adaptor_KPTN_Total_Norm_F	GTGACTGGAGTTCAGACGTGTGCTCTTCCGATCTcgggttaCCT GAC CAG TAG CGT CCT C		Spliced
Adapor_KPTN_Spliced	GTGACTGGAGTTCAGACGTGTGCTCTTCCGATCTcgggttacagcaatggccgtccgtc		Unspliced
Adaptor_KPTN_UNS_F	GTGACTGGAGTTCAGACGTGTGCTCTTCCGATCTcgggttaCGCTGCTTGGCTGACATCG		Expression and Nomalisation
Adaptor_DDX51_Norm_F	GTGACTGGAGTTCAGACGTGTGCTCTTCCGATCTcgggttaCGTCCAGAAAACAGCTGATGG		Spliced
Adaptor_DDX51_Spliced_F	GTGACTGGAGTTCAGACGTGTGCTCTTCCGATCTcgggttaagcgtcttgctatccggaagc		Unspliced
Adaptor_DDX51_UNS_F	GTGACTGGAGTTCAGACGTGTGCTCTTCCGATCTcgggttaAGGATTGAATGCTCTAGTTCAGC		Expression and Nomalisation
Adaptor_PACRGL_F	GTGACTGGAGTTCAGACGTGTGCTCTTCCGATCTcgggttaGATTCCTGTGCTAAAGGCAGC		Spliced
Adaptor_PACRGL_1stExon_F	GTGACTGGAGTTCAGACGTGTGCTCTTCCGATCTcgggttaACATCCCCCAACTAACCAACC		Unspliced
Adaptor_PACRLG_unsplcied_F	GTGACTGGAGTTCAGACGTGTGCTCTTCCGATCTcgggttaGATCCACGAACTCAGCAGTG		Expression and Nomalisation
Adaptor_TTC17_Norm_F	GTGACTGGAGTTCAGACGTGTGCTCTTCCGATCTcgggttaGCCTCCGGAAAACAAAGGAC		Spliced
Adaptor_TTC17_RNA_F	GTGACTGGAGTTCAGACGTGTGCTCTTCCGATCTcgggttacggttctttgagagcaccag		Unspliced
Adaptor_TTC17_UNS_F	GTGACTGGAGTTCAGACGTGTGCTCTTCCGATCTcgggttaGATCAAAGGACATCATCAAGCAC		Expression and Nomalisation
Adaptor_PACRGL_Control_Norm_F	GTGACTGGAGTTCAGACGTGTGCTCTTCCGATCTcgggttaCAGAGCAACAGGTAACTATGATC		Spliced
Adaptor_PACRGL_Control_Spliced_F	GTGACTGGAGTTCAGACGTGTGCTCTTCCGATCTcgggttagtgctacagatggatgcagg		Unspliced
Adaptor_PACRGL_Control_UNS_F
Landing Pad TRIP
Barcoding_F	CAGTCAGGATCCNNNNNNNNNNNNNNNNAGCTATGACTTTCCTGGAGC		Barcoding LP
Barcoding_R	TTGACGCATGACGCGTCG
Norm_LP_F	GTGACTGGAGTTCAGACGTGTGCTCTTCCGATCTcgggttaggtacaaacccgcttcgag		Normalisation
Norm_LP_R	ACACTCTTTCCCTACACGACGCTCTTCCGATCTHNHNATTGACGCATGACGCGTCG
LP_Mapping_PCR1	ccacatttgtagaggttttacttgc	Used with PB-outer-F2	Mapping
LP_Mapping_PCR2	ACACTCTTTCCCTACACGACGCTCTTCCGATCTHNHNAccttttgctggccttttGCTC	Used with Adaptor_INVPCR_F
Primers for RT-PCR
RAN Ex 3 FW	GGTTGGTGATGGTGGTACTGG		To check for exon skipping, after U1 treament.
RAN Ex 5 RV	GATTTCGCCTTCACTTTCCTGTC
TUBG1_F	CCATCCTTCTCCCAGATCAA		To check splicing defects after SON depletion
TUBG1_R	GTAGCCGGTCATGAGGAAGT
AKT1_F	ACAAGGACGGGCACATTAAG
AKT1_R	ACCGCACATCATCTCGTACA
AUP1_F	GCCTCTTTCTCGGGATCCAC
AUP1_R	CACCAGCTGTTGTACACGGA
Actin_f2	CCC TGG ACT TCG AGC AAG AG		Actin qPCR
Actin_r2	ACT CCA TGC CCA GGA AGG AA
MALAT1_qPCR_67F	ATGCAGTTGTCTTGACTTCAGGTCTGT		MALAT1 qPCR
MALAT1_qPCR_67R	ACACCAGCAAAATGTACTCAGCTTCA
NBEAL2_F	GGCGGACCTACAATGACCTG	Used with mNG11_R_Intter	For RT-PCR in Fig. S4A
TONSL_F	TGGCTATTGTGGATGAGGAGC
USP21_F	CTTCCAGAAATATGTTCCCTCC
KPTN_F	TCCCAGAGCTGACGAACCTG
DDX51_F	AGGAGCAGGAGAGCCTCG
TTC17_F	GCCAACGTATTTTCTGCCTCC
PACRGL_F	GATTCCTGTGCTAAAGGCAGC
CCDC93_F	GCCCACGAGGAAGATGAGC
ZNF215_F	GATGCTGGAAAACTTTAGGAACC
PTBP2_F	ACTGGGGGCACTGTGAAAGC
TTC17_Control_F	TATACATGCTTTTCAGCACTTGAG
PACRGL_Control_F	AGGGCTCTGGAGGTACACAG
TONSL_Control_F	CTCCCAGGCCAAGCCACC
DDX51_control_F	CAGTTTGAACAGGGGAAGATCC
NBEAL2_Control_F	AGGGGCCTGCCATCATCG
mNG11_R_inner	CAACTCGGTACCAGAGCCAC
