## Supplementary material for "Genomic context tunes sequence-encoded RNA processing": Table S9

### Sheet: List of Introns
Introns	Sequence
Speckle
NBEAL2	TTGGGGACTAGTTCAACACCATTGCGGGGCGGACCTACAATGACCTGTCTCAGTACCCTGTGgtgagggtcccactctgcacccctccacccctgcccctctgacctgtcagcccttggttcccccaagtgtaggtacctgccagtgggccaagctctgagcttggtcaagggtagatgtgccaatgaagacctggcctctgttccctgccaacccccagaggtccccagcctcactcccttcccctccctgcctagcctctattcctcaaaaggaatcctgttccaggacactctgtccttctcccctgtgacccctctaagtggtgctcccccaacctgtgggcaggctctgtgcccgccttcttgagggtgtgggcagggcagggtgggctggtag…
TONSL	TTGGGGACTAGTACAGGCTGCCTTTGAGAAGAGCTTGGCTATTGTGGATGAGGAGCTGGAGGgtgggcagacccctccgcgttttctgcctcctgaacttcgggccgaagaggctgcagcccagcacccccgcagcctccttgggcaatcccgtcttctggagccctccctttgcaaggctcttgtgtgaggggtgcatgccccgctcaacctttcccctggagatcgtcagctctttatccactctgtgctccatctgccgcaggacacttgcacccacctcgggaggagggagggggtaggagaggcgctgcacaggccccaaatggggcccaaagctggaaaccccatgtggggaggaagtggctgagtgtttgggggggtatcttccagGGACAC…
USP21	TTGGGGACTAGTCGATTCCGAGCTGTCTTCCAGAAATATGTTCCCTCCTTCTCTGGATACAGgtgggagagctggaggctatgggatttctctctggccatgtctgggggtagggccaagcaagggccctggcagcattgttctgagccttgagatgttcttcatccaggaagtggggaccaatatctgggcagggaatagtgtctgtggactaggagaggagtcagttgcccatactctttgtctggctgtagCCAGCAGGATGCCCAAGAGTTCCTGAAGCTCCTCATGGAGCGGCTACACCGCTAGCAGATCT
KPTN	TTGGGGACTAGTGAACAGCCCGTGGAAAACCTCTTCCCAGAGCTGACGAACCTGACCAGTAGgtaggagaggccccgaaagaggccactggggaccggggcactgacatcagagaaatcgggcggtgagaccttagagaaattggtcaccggggaggagctcagaaaaatcagtccacggcatgacttcagagaaattgatcagcaggggtgaccccagaaaaaacaagaggtggactcagccctcgggtggtgagaattgacctcagaggaattgggcggtggggattatccaggaggaatcaagcagcagggtcccagggctacagggaggggcggctgcccctggggaggcagaggggcggggctgggcccagcaatggccgtccgtcctgtccat…
DDX51	TTGGGGACTAGTACGGGACAGAAGTCTCTGGCCAAGGAGCAGGAGAGCCTCGTCCAGAAAACgtaggttgtgtcagggtgcgggtttttcagggggtccctgctcagccctgcaggtggcctgaggcaccgtgggagcagaggaggggccaccatctttaaccacctgttcccgtgaagaggaggagctcccaccggcccccttcccatgtggggtggagtcggggctgtggggtgaggcagcgtcttgctatccggaagcccttgagaaagcttccttctctcgagctgctctctggtctgtagAGCTGATGGGTACCGCTGCTTGGCTGACATCGTGGTAGCCACCCCCGGCCGCTAGCAGATCT
Lamina
PTBP2	TTGGGGACTAGTACACTGTTCGCTAACACTGGGGGCACTGTGAAAGCATTTAAGTTTTTTCAgtaagcaagcttccttatctttaaattagtgacctgataaaatttttaagtagtttttgttcttttcgtttatagaaatttttgattccggaatggccaaaattcaagtatttaataagccctttctaatttgtatgaagtgtctaattttataattttgtttcagaagAGATCACAAAATGGCTCTTCTTCAGATGGCAACAGTGGAAGAAGCTATTCGCTAGCAGATCT
ZNF215	TTGGGGACTAGTCAGGAATGTGATGCTGGAAAACTTTAGGAACCTGAATTCATTGCGTAAAGgtggtttctatatgtttacctaatctgtccatttagtaatctcttcctaccgttaaaagctataggactgctgaagtggctaagttcacttttgggtctgggttgaggtttgctaatatcctttggacacagtagcagattttctgactcatctggatgaaagtcctttctgatattgagccagagatacacaagtctatggtgctcttctggccttacccttcagcagcttggattactgtgtcgggatagaattatcttctctataaaaatgtctgaagtgtcatatatgtttgttgttgttgttctttttattttctccatgaacagCACATCT…
CCDC93	TTGGGGACTAGTCAGAAAAAGCTGATGCCCACGAGGAAGATGAGCTTCGAGCAGCTGAAGAGgtgtgtggtccatgtaggccctctgaggtttctgtgtaagtcattttgggagaaatcgtactcttatccctagcgttcccaaatggccaccacctcccacagccagctgctgtgagcaggtctttcacaccttccagtttcattttatcacctgcctttgaggctcacataagacgagatcaaggaagacacccttggatatcaccgcaaagatccatgtaggcatattgcttctgtcttacatgttcagaaccactcactgctgctcccttccattcctctttcagCAGCGTATTCAGTCGCTGATGACCAAGATGACCGCTATGGCAAATGAGGA…
PACRGL	TTGGGGACTAGTAAGCTATTCCTTTGCTACCTAGACTGATTCCTGTGCTAAAGGCAGCTCTGgtatgtcatttatttcattgtactttatatttgaaaacatgatagaaaagaaagctgtaatatatttagaatattgtatgcctttttccctccatattatatgcaaagtagtcctttatctgtgattctgacacatttacagaattaggcaactgttactcagggccagataactacatacttgaagacatctttagaggatgtactaaaggtaaaaagggacattttaagtaattagaggaagtaatgaacctcaaatcagcctttctgtatgctacatatattttagttaatgcttcagtcagatggaaaatttgttttttgcttctagatgtcc…
TTC17	TTGGGGACTAGTGGTGGGGAATTGCCAACGTATTTTCTGCCTCCGGAAAACAAAGGACTCAGgcaagtggtgatggatttggcaaagcacctgattctgcatgattgtcatctagcggttctttgagagcaccagccttggacttgaaaagttaagtctttatcttgaagtcacccaaactttgaaaatatgaatcttgttcctttttcttgtgccagGATCCACGAACTCAGCAGTGATGATTATTCTACAGAAGAAGAGGCCCAAAGCTAGCAGATCT
Constitutive
NBEAL2 control	TTGGGGACTAGTGCCTGGTGCAGTGCCAGGGGCCTGCCATCATCGGGGCCCTCCTGCGAAAGgtggggcccggtgggacaggcatgggggttaggggtatggtcagcctgtctgaccgaggggactgagtggggaaccctgtcagtcatgaagaacctcctgggagagttgccacttgagtggggcctgaaaggccgagcagggttgggtctggaggatctggggaaaggcccagcacaggtcggggcagggacccgcacagcaggcaggaggcttgcgtgtcagaggcggcaggaagcccccaaagggttctgagcaggctggtggccatgtttgtggccgtcatggctgtgcagggaagagtggcagctgaaaagctcagacagcagacaggcagag…
DDX51 control	TTGGGGACTAGTGGCCAGAGGAGGATGATCCTGAAGCAGTTTGAACAGGGGAAGATCCAGCTgtgagttcctgggcaggggcaaggcctctgtggggtgggggtgcccactccagggtcagcctggggctctctaaaaggtgcttccttctgcaaattggcttcctgtgccccagccccatggcagccagttcccagaaaggcctgagctgccccccgcagggccggtgctgccacggcccctgctcctggcacgtcgggcccacaatgctgcgtgtcccggcagGCTCATCAGCACGGACGCCACCGCGCGAGGCATCGACGTGCAGGGTGTGGGCTAGCAGATCT
TONSL control	TTGGGGACTAGTAAGGCCTGCGCCAGCTTGCCATGGGGCTCCCAGGCCAAGCCACCTTGCAGgtataggcacagagagcagcaggccctcaacagcggggagttggggttcccattctgcaggtccctgggtggtctagggtagttgggagagccagccagtgcccggctgtaataggctatgccaggcaaggtggggaagagactgccaagccaagccccaagggggaccctgtccgtgggactgctgggggctcactgccagcctgtgtcttccacagAGTTTGGAGGAGCTGGACTTAAGCATGAACCCCCTGGGGGACGGCTGTGGGCTAGCAGATCT
PACRGL control	TTGGGGACTAGTGCAGAAATCAGAGGGCTCTGGAGGTACACAGTTGAAAAACAGAGCAACAGgtacagagcttttgtttttaagtgaagaggtcaagtttgttcatggcactttctgtgctacagatggatgcagggtgaactttattgcttgtacctggtttctattgatgttctgtttttttccagGTAACTATGATCAAAGGACATCATCAAGCACACAGTTAAAACACAGGAATGCTAGCAGATCT
TTC17 control	TTGGGGACTAGTCTAAAATTCTAGAACTTCCATATAGTATACATGCTTTTCAGCACTTGAGAgtaagtagagaactttaggatttttttttttttgcgttgcgttcttctttcagttggtctctcacttataaagaccatttctctttcttctctccttcctgacagctttgtaattttatagacatctcttatttcttaaaattccaaaatattagtatttcaaaataaacactacaagatactgaattatttgtcatcttttatatcctttgatatgtcttttgaatctttttcttctcttcagGGTGTACAGGAGAGAGTTAATCTTTCTGCACCTCTGCTACCTAAAGAAGAGCTAGCAGATCT
